# Identification and Expression of the peach TNL *RMia* genes for the Resistance to the Root-knot Nematode *Meloidogyne incognita*

**DOI:** 10.1101/2024.10.16.618674

**Authors:** Henri Duval, Laure Heurtevin, Naïma Dlalah, Claire Caravel, Caroline Callot, Cyril Van Ghelder

## Abstract

Root-Knot Nematodes (RKN) are major pests for world agriculture. As RKN are polyphagous endoparasites, present in various climates and able to multiply rapidly, the quest to discover new natural resistances in plants is essential. In *Prunus* species, several major resistance genes to RKN that belong to the NLR family, have been detected in recent years. In Peach, the RMia gene, which confers resistance to the RKN *Meloidogyne incognita, M. arenaria*, and *M. ethiopica*, was localized on the chromosome 2. In this study, we used short-and long-read sequencing technologies to identify the RMia gene in two independent RKN-resistant peach varieties. We characterized three candidate genes and studied their expression profile upon RKN infection. Our study identified and characterized these candidates that are most likely involved in the RKN resistance. Ultimately, we developed new molecular markers associated to this resistance that can be used in breeding programs.
