## Supplementary material for "Identification and Expression of the peach TNL *RMia* genes for the Resistance to the Root-knot Nematode *Meloidogyne incognita*": Suplementary tables S1-4

### Sheet: Table  S1
Table S1: List of the Prunus accessions that have been phenotyped either in this study or in previous studies
		Phenotype	Resistance	Phenotyping
Accessions	Prunus species	M. incognita	origin	Reference
WFP Pleureur	P. persica	R	WFP	this study
Nemared	P. persica	R	Nemaguard	Ramming, 1983
Montclar®	P. persica	S		Fernandez, 1994
Rubira	P. persica	S		this study
Pamirskii	P. persica	S		this study
GF305	P. persica	S		Esmenjaud, 1997
Summergrand	P. persica	R	?	Esmenjaud, 1997
Missour 61-3	P. persica	R	?	this study
Nemaguard	P. persica	R	Nemaguard	Esmenjaud, 1997
(Nemaguard xP1908)5	P. persica x P.davidiana	R	Nemaguard	this study
Hansen 536	P. persica x P. dulcis	R	Okinawa peach	(Kester, 1986)
GF557	P. dulcis x P. persica	R	Shalil peach	Esmenjaud, 1997
Garnem (GN15)	P. dulcis x P. persica	R	Nemared	Esmenjaud, 1997

### Sheet: Table S2
Table S2: List of primers used in this study
primer names	Type	sequence F 5'-3'	sequence R 5'-3'	size (bp)
				DNA	cDNA	Notes
ZP46F2-ZP46R2	BAC probes	TAGAGGCGAGGATACATGCAC	AGGCCTTTAAATGCGTCACC	324	-
ZP36F3-ZP36R4	BAC probes	TCCTGGCCAACGTAGTAGAT	CCTTGAAAATTGGGTGGCAA	412	-
ZP36F3-ZP36R3	BAC probes	TCCTGGCCAACGTAGTAGAT	TGTCTGATATGACTGCAAGGC	457	-
g13F1R1	qPCR RMiaGC1	GAAAGCCCTTGAAAAAGCAG	CCACATTCCAATATGTGCGTC	437	131
g31F5R5	qPCR RMiaGC2	TTGGAAGGAAATGGCATAAGAG	ATGCGGACCAGCAATAAAG	205	121
g32F5R4	qPCR RMiaGC3	GGAGGCACACTGATCTTAAC	CACACCTCTTGATTACCAGAC	328	125
Prupe.2G118700	qPCR EiF4Ɣ	CTCTGGAAAAGATCCCACCATG	GCAAATCAATGCCGATATCATC	-	144
Prupe.5G019600	qPCR RPL13	GCAGCGACTGAAGACATACAAG	GGTGGCATTAGCAAGTTCCTC	-	103
G13QP211	Genotyping RMiaGC1	TATCCAAAGCGCCACTGCC	GGCTTAAACAAACTCACATGCTCT	150	-
G13F1R1	Genotyping RMiaGC1	GAAAGCCCTTGAAAAAGCAG	CCACATTCCAATATGTGCGTC	437	-
G31F5R5	Genotyping RMiaGC2	TTGGAAGGAAATGGCATAAGAG	ATGCGGACCAGCAATAAAG	205	-
SP091 (AAP91)	Marker Kasp RMia	F1: GGTTTACTCACGCCTTCG	GTGTTTTGTGCTGATTCGGTA			F1: Susceptible sequence
		F2:GGTTTACTCACGCCTTCA				F2: Resistant sequence
SP092(APP92)	Marker Kasp Rmia	F1:GACACAGTTCACACGACAAA	GCAATTTTTCCGCGTCATTGTTA			F1: Susceptible sequence
		F2:GACACAGTTCACACGACAAG				F2: Resistant sequence

### Sheet: Table S3
Table S3: FGENESH 2.6 Prediction of potential genes in Prunus_persica cv. WFP: genomic DNA from sp92 to sp 91 flanking markers
Seq name: sp92sp91
Length of sequence: 145236
Number of predicted genes 38: in +chain 20, in -chain 18.
Number of predicted exons 149: in +chain 87, in -chain 62.
Positions of predicted genes and exons: Variant 1 from 1, Score:3330.457422
gene number	predicted peptide size (aa)	Functionnal annotation (InterPro & superfamily)	comments
Gene 1	474	TNL	Truncated TIR domain in 5' (upstream retrotransposon and absence of initial methionine), truncated NBS with absent canonical motifs and no NLL
Gene 2	873	GAG RetroTransposon
Gene 3	95	Retrotransposon Copia-like
Gene 4	1619	GAG RetroTransposon
Gene 5	532	Disorder
Gene 6	88	-
Gene 7	112	Disorder
Gene 8	89	-
Gene 9	198	-
Gene 10	177	-
Gene 11	183	-
Gene 12	119	-
Gene 13	1115	TNL	RMiaGC1
Gene 14	560	Disorder
Gene 15	362	-
Gene 16	228	Transposase
Gene 17	201	GAG RetroTransposon
Gene 18	860	GAG RetroTransposon
Gene 19	880	TF Zinc Finger
Gene 20	320	-
Gene 21	63	-
Gene 22	107	-
Gene 23	51	Sybindin-like family
Gene 24	41	-
Gene 25	183	-
Gene 26	404	ARM - Armadillo-type fold
Gene 27	389	Dynamin
Gene 28	110	-
Gene 29	165	Disorder
Gene 30	1441	TRANSPOSON TY3-I GAG-POL POLYPROTEIN
Gene 31	1275	TNL	RMiaGC2
Gene 32	1097	TNL	RMiaGC3
Gene 33	376	Disorder
Gene 34	108	Sybindin-like family
Gene 35	135	-
Gene 36	1487	TRANSPOSON TY3-I GAG-POL POLYPROTEIN
Gene 37	545	Disorder
Gene 38	100	-

### Sheet: Table S4
Table S4: Percent Identity Matrix - created by Clustal2.1 and blast results involving the 3 Rmia gene candidates Rmia GC1, 2 and 3.
	Prupe.2G055600.1_v2.0.a1	RMiaGC2	Prupe.2G055500.1_v2.0.a1	RMiaGC1	Prupe.2G055700.1_v2.0.a1	RMiaGC3
Prupe.2G055600.1_v2.0.a1	100	62.57	67.59	60.82	60.65	59.55
RMiaGC2	62.57	100	72.63	77.83	72.23	73.68
Prupe.2G055500.1_v2.0.a1	67.59	72.63	100	77.89	76.92	76.41
RMiaGC1	60.82	77.83	77.89	100	78.07	79.71
Prupe.2G055700.1_v2.0.a1	60.65	72.23	76.92	78.07	100	83.72
RMiaGC3	59.55	73.68	76.41	79.71	83.72	100
	RMiaGC2	RMiaGC3	RMiaGC1
RMiaGC2	100	74.56	78.13
RMiaGC3	74.56	100	80.17
RMiaGC1	78.13	80.17	100
BlastP results best hits (Top 2)
Query	RMiaGC1
	Prupe.2G018300.1 Identity= 943/1191 (79.18%) , Positive= 969/1191 (81.36%)
	Prupe.2G055700.1 Identity= 813/1129 (72.01%) , Positive= 838/1129 (74.22%)
Query	RMiaGC2
	Prupe.2G018300.1 Identity= 837/1178 (71.05%) , Positive= 866/1178 (73.51%)
	Prupe.2G055700.1 Identity= 753/1097 (68.64%) , Positive= 783/1097 (71.38%)
Query	RMiaGC3
	Prupe.2G055700.1 Identity= 904/1097 (82.41%) , Positive= 928/1097 (84.59%)
	Prupe.2G018300.1 Identity= 827/1061 (77.95%) , Positive= 848/1061 (79.92%)
